# Sequence-encoded differences in the conformational ensembles of CITED transcriptional activation domains impact coactivator binding

**DOI:** 10.64898/2026.01.20.700670

**Authors:** To Uyen Do, Emma J. Kraft, Garrett F. Chappell, Stuart Parnham, Rebecca B. Berlow

## Abstract

Recent advances in predicting and modeling conformational ensembles of intrinsically disordered proteins (IDPs) have provided much needed insights into sequence-ensemble relationships. It is thought that conservation of physicochemical properties, but not the exact identity or order of the amino acids, maintains IDP ensemble properties that are crucial for function. However, detailed experimental studies are still required to fully understand the relationships between sequence and function in IDPs. The human CITED proteins, which are fully disordered transcriptional regulators, share conserved C-terminal transactivation domains (CTADs) that interact with the TAZ1 domain of the transcriptional coactivators CBP/p300. The conserved CTADs harbor amino acid substitutions in regions that are known to be important for interactions of CITED2 with TAZ1, but the effects of these substitutions on TAZ1 binding for the other CITED proteins are unknown. Here, we use solution NMR spectroscopy, circular dichroism, and surface plasmon resonance to characterize the conformational ensembles, dynamics, and interactions of the CITED CTADs. The CTADs are disordered in isolation, although the CITED2 CTAD uniquely displays residual helical structure that is sensitive to ionic strength and protein concentration. In contrast, the CITED1 and CITED4 CTADs remain largely disordered and exhibit more uniform dynamics. Quantitative binding measurements reveal differences in thermodynamics and kinetics for the CTADs’ interactions with TAZ1, with CITED2 binding most tightly and CITED4 exhibiting significantly weaker affinity. Our results highlight the sensitivity of IDP conformational ensembles to minor sequence changes and the impacts that changes in IDP structures and dynamics can have on biological functions.
