## Supplementary Table 1 for "Sequence-encoded differences in the conformational ensembles of CITED transcriptional activation domains impact coactivator binding"

### Sheet: CITED1
Species	Accession Number
Homo sapiens	NP_001138358.1
Mus musculus	NP_001263402.1
Bos taurus	AAI02726.1
Equus caballus	XP_001488094.2
Canis lupus	XP_038306218.1
Loxodonta africana	XP_064134040.1
Ornithorhynchus anatinus	XP_007666478.2
Latimeria chalumnae	XP_064422664.1

### Sheet: CITED2
Species	Accession Number
Homo sapiens	NP_001161860.1
Mus musculus	NP_001415566.1
Bos taurus	NP_001069287.1
Equus caballus	XP_023488658.1
Canis lupus	XP_038381511.1
Desmodus rotundus	XP_024407970.2
Manis pentadactyla	XP_036759554.1
Loxodonta africana	XP_003404016.2
Ornithorhynchus anatinus	XP_028914380.1
Gallus gallus	NP_996726.1
Xenopus tropicalis	NP_001001196.1
Protopterus annectens	XP_043920657.1
Carcharodon carcharias	XP_041064922.1
Mobula hypostoma	XP_062911040.1
Latimeria chalumnae	XP_006012643.3
Danio rerio	NP_001006045.1
Carassius carassius	XP_059368401.1
Oncorhyncus mykiss	XP_021456139.1
Salmo salar	XP_014060668.1
Petromyzon marinus	XP_032828482.1
Branchiostoma floridae	XP_035664448.1
Branchiostoma lanceolatum	CAH1229276.1
Branchiostoma belcheri	XP_019646936.1

### Sheet: CITED4
Species	Accession Number
Homo sapiens	NP_597724.1
Mus musculus	NP_062509.1
Bos taurus	NP_001074195.1
Equus caballus	XP_023488178.1
Canis lupus	XP_038543142.1
Loxodonta africana	XP_064137871.1
Phascolarctos cinereus	XP_020839121.1
Ornithorhynchus anatinus	XP_039770212.1
